# Integrated characterization of cell types, states and molecular programs in disseminated appendiceal neoplasms

**DOI:** 10.1101/2023.09.28.559817

**Authors:** Linh T. Bui, Xu Cao, Jinhui Wang, Fan Meng, Mingye Feng, Leonidas Arvanitis, Rifat Mannan, Yanghee Woo, Kamran Idrees, Nicholas E. Banovich, Mustafa Raoof

## Abstract

Appendiceal neoplasms include a heterogeneous group of epithelial and non-epithelial tumors with varying malignant potential. Despite the rise in incidence of appendiceal neoplasms in recent years, limited progress has been made in the understanding, management and therapeutic treatment. To comprehensively characterize the cell types and molecular mechanisms driving cellular remodeling in epithelial appendiceal neoplasms, we performed an integrated scRNA-seq study. We analyzed 126,998 cells from 16 appendix samples (11 peritoneal metastases samples, 5 healthy controls) and identified 33 distinct cell types/cell states with seven being cancer-specific. Highlights of our study include the characterization of tumor cells across the histologic spectrum, the identification of a novel cancer-associated-fibroblast (CAF) subtypes (fiCAFs) and the identification of pathologic-specific cellular crosstalk between tumor cells and the tumor microenvironment (TME). Together, our study provides a high-resolution insight into the complexity and heterogeneity of epithelial appendiceal neoplasms and a valuable resource for therapeutic strategies.
