## Supplementary Table 3 for "Integrated characterization of cell types, states and molecular programs in disseminated appendiceal neoplasms"

	Cancerous	Control						GCA	LAMN	LGMA	MHNA	Normal
apCAFs	2970	0					apCAFs	126	113	2636	95	0
Arterial Endothelial cells	427	22					Arterial Endothelial cells	1	0	100	326	22
C1Qhi monocytes	3167	91					C1Qhi monocytes	50	739	1906	472	91
CD4+ T cells	13786	15019					CD4+ T cells	1863	2077	4778	5068	15019
CD8+ T cells	5726	1767					CD8+ T cells	617	1462	2604	1043	1767
cDC1	155	61					cDC1	13	27	49	66	61
cDC2	848	13					cDC2	57	243	446	102	13
Enterocytes	230	357					Enterocytes	1	2	6	221	357
FCGR3B+ neutrophils	1601	40					FCGR3B+ neutrophils	263	467	336	535	40
Fibroblasts	7201	97					Fibroblasts	1585	712	2704	2200	97
fiCAFs	665	0					fiCAFs	111	7	60	487	0
Follicular B	4807	19254					Follicular B	156	359	878	3414	19254
GALTB	389	2872					GALTB	16	22	232	119	2872
GCBcell	76	1981					GCBcell	2	14	39	21	1981
Goblet cells	3174	84					Goblet cells	69	389	1950	766	84
iCAFs	2153	0					iCAFs	156	946	1000	51	0
Macrophages	2961	14					Macrophages	67	169	2634	91	14
Mast cells	372	59					Mast cells	11	184	141	36	59
Mesothelial	33	0					Mesothelial	0	4	1	28	0
Monocyte-like	1880	6					Monocyte-like	35	405	790	650	6
MUC5B+ goblet cells	1127	0					MUC5B+ goblet cells	1127	0	0	0	0
myCAFs	2831	0					myCAFs	126	1515	753	437	0
Myofibroblasts	7185	5					Myofibroblasts	594	2594	2691	1306	5
NK cells	2990	348					NK cells	289	413	1156	1132	348
pDCs	951	7					pDCs	123	44	480	304	7
Pericytes	1416	6					Pericytes	101	83	1034	198	6
Plasma B	2060	1603					Plasma B	14	71	1874	101	1603
Proliferating T cells	163	621					Proliferating T cells	10	23	56	74	621
SMC	372	11					SMC	218	9	14	131	11
SPINK4+ goblet cells	232	1					SPINK4+ goblet cells	0	132	98	2	1
SPP1+ TAMs	1046	10					SPP1+ TAMs	19	44	490	493	10
Tregs	1440	1463					Tregs	120	326	356	638	1463
Venous Endothelial cell	6677	75					Venous Endothelial cell	787	184	4785	921	75
