## Supplementary Table 4 for "Integrated characterization of cell types, states and molecular programs in disseminated appendiceal neoplasms"

### Sheet: Epithelial_CT2
Celltype	BaselineProp	PropMean.Goblet.cell.adenocarcinoma	PropMean.Low.grade.appendiceal.mucinous.neoplasm	PropMean.Low.grade.mucinous.adenocarcinoma	PropMean.Mod.High.grade.Non.mucinous.adenocarcinoma	PropMean.Normal.Appendix	Fstatistic	P.Value	FDR
Enterocytes	0.112776	0.015625	0.0019305	0.0441799	0.177809	0.325146	2.50484	0.0401029	0.0803845
MUC5B+ goblet cells	0.216523	0.483691	0	0	0	-2.09923e-17	2.5035	0.0401922	0.0803845
SPINK4+ goblet cells	0.0447646	0	0.127413	0.247525	0.00148148	0.0125	1.88882	0.109296	0.145729
Goblet cells	0.625937	0.500684	0.870656	0.708295	0.820709	0.662354	0.653277	0.624503	0.624503

### Sheet: Lymphoid_CT2
Cell type	BaselineProp	PropMean.Goblet.cell.adenocarcinoma	PropMean.Low.grade.appendiceal.mucinous.neoplasm	PropMean.Low.grade.mucinous.adenocarcinoma	PropMean.Mod.High.grade.Non.mucinous.adenocarcinoma	PropMean.Normal.Appendix	Fstatistic	P.Value	FDR
NK cells	0.0437111	0.0982765	0.0853084	0.107347	0.117752	0.00925041	8.5137	0.000430186	0.00318692
CD8+ T cells	0.0981209	0.205782	0.281493	0.213879	0.100466	0.0409964	7.26813	0.00103515	0.00318692
GCBcell	0.0269364	0.00135685	0.00299094	0.00277963	0.00163061	0.0353739	7.23308	0.00106231	0.00318692
Follicular B	0.315079	0.0760322	0.0910473	0.0845162	0.224632	0.419173	4.92987	0.00689355	0.0155105
Plasma B	0.047967	0.00623834	0.0136892	0.161918	0.00725402	0.0269132	4.14274	0.0142677	0.0256819
GALTB	0.0427028	0.00899218	0.00440648	0.0199676	0.010526	0.0539369	1.19759	0.344541	0.516812
Tregs	0.0380148	0.0353108	0.0697366	0.031968	0.0604961	0.0362678	0.878464	0.495493	0.637063
CD4+ T cells	0.377202	0.564486	0.445184	0.372478	0.470448	0.367378	0.712802	0.593489	0.667676
Proliferating T cells	0.0102665	0.00352464	0.00614442	0.00514594	0.00679581	0.010711	0.151241	0.960097	0.960097

### Sheet: Myeloid_CT2
Cell type	BaselineProp	PropMean.Goblet.cell.adenocarcinoma	PropMean.Low.grade.appendiceal.mucinous.neoplasm	PropMean.Low.grade.mucinous.adenocarcinoma	PropMean.Mod.High.grade.Non.mucinous.adenocarcinoma	PropMean.Normal.Appendix	Fstatistic	P.Value	FDR
cDC1	0.0192685	0.0208333	0.0179085	0.00994949	0.0456987	0.276557	6.91772	1.45427e-05	0.000101799
Monocyte-like	0.168243	0.088141	0.271791	0.153512	0.216899	0.0272114	2.52107	0.0390316	0.136611
SPP1+ TAMs	0.0942016	0.110577	0.0247031	0.0537274	0.196445	0.0451707	1.38657	0.235692	0.549947
pDCs	0.0854594	0.205128	0.0357742	0.0951519	0.187381	0.0596948	1.15951	0.326492	0.556443
Macrophages	0.265388	0.171474	0.0991778	0.260253	0.0523575	0.105752	1.01591	0.397459	0.556443
C1Qhi monocytes	0.290633	0.296474	0.420309	0.339578	0.253338	0.430156	0.418231	0.79563	0.829049
cDC2	0.0768064	0.107372	0.130336	0.0878277	0.0478803	0.0554579	0.371598	0.829049	0.829049

### Sheet: Mesenchymal_CT2
Cell type	BaselineProp	PropMean.Goblet.cell.adenocarcinoma	PropMean.Low.grade.appendiceal.mucinous.neoplasm	PropMean.Low.grade.mucinous.adenocarcinoma	PropMean.Mod.High.grade.Non.mucinous.adenocarcinoma	PropMean.Normal.Appendix	Fstatistic	P.Value	FDR
SMC	0.0153538	0.118145	0.00179211	0.00177806	0.01353	0.111228	13.3274	1.77771e-06	1.06663e-05
Mesothelial	0.00132291	0	0.000796495	0.000103263	0.00202546	0	9.09661	5.18617e-05	0.000155585
CAFs	0.34552	0.276638	0.489798	0.322306	0.173883	-9.3095e-18	5.42722	0.00191055	0.0038211
Fibroblasts	0.292564	0.374664	0.11499	0.201219	0.495016	0.851691	5.15285	0.00258452	0.00387678
Myofibroblasts	0.288234	0.117616	0.376591	0.420286	0.201089	0.0218913	2.52311	0.0604229	0.0725075
Pericytes	0.0570054	0.112936	0.0160312	0.0543072	0.114457	0.0151899	1.61781	0.19408	0.19408

### Sheet: CAF_subtypes
Cell type	BaselineProp	PropMean.Goblet.cell.adenocarcinoma	PropMean.Low.grade.appendiceal.mucinous.neoplasm	PropMean.Low.grade.mucinous.adenocarcinoma	PropMean.Mod.High.grade.Non.mucinous.adenocarcinoma	Fstatistic	P.Value	FDR
fiCAFs	0.0771551	0.18242	0.00708263	0.0427052	0.179614	4.24755	0.00522751	0.0209101
iCAFs	0.249797	0.29684	0.558582	0.322265	0.184842	1.08012	0.35603	0.712061
apCAFs	0.344588	0.181721	0.0472543	0.276243	0.047894	0.68274	0.562459	0.749945
myCAFs	0.32846	0.339019	0.387081	0.358786	0.587649	0.059258	0.981095	0.981095
